# Cell type-specific histone acetylation profiling of Alzheimer’s Disease subjects and integration with genetics

**DOI:** 10.1101/2020.03.26.010330

**Authors:** Easwaran Ramamurthy, Gwyneth Welch, Jemmie Cheng, Yixin Yuan, Laura Gunsalus, David A. Bennett, Li-Huei Tsai, Andreas Pfenning

**Affiliations:** Computational Biology Department, Carnegie Mellon University, Pittsburgh PA 15213; Picower Institute for Learning and Memory, Massachusetts Institute of Technology, Cambridge MA 02139; Rush University Medical Center, Chicago IL 60612

## Abstract

We profile genome-wide histone 3 lysine 27 acetylation (H3K27ac) of 3 major brain cell types from hippocampus and dorsolateral prefrontal cortex (dlPFC) of subjects with and without Alzheimer’s Disease (AD). We confirm that single nucleotide polymorphisms (SNPs) associated with late onset AD (LOAD) prefer to reside in the microglial histone acetylome, which varies most strongly with age. We observe acetylation differences associated with AD pathology at 3,598 peaks, predominantly in an oligodendrocyte-enriched population. Strikingly, these differences occur at the promoters of known early onset AD (EOAD) risk genes (*APP, PSEN1, PSEN2, BACE1*), late onset AD (LOAD) risk genes (*BIN1, PICALM, CLU, ADAM10, ADAMTS4, SORL1* and *FERMT2*), and putative enhancers annotated to other genes associated with AD pathology (*MAPT*). More broadly, acetylation differences in the oligodendrocyte-enriched population occur near genes in pathways for central nervous system myelination and oxidative phosphorylation. In most cases, these promoter acetylation differences are associated with differences in transcription in oligodendrocytes. Overall, we reveal deregulation of known and novel pathways in AD and highlight genomic regions as therapeutic targets in oligodendrocytes of hippocampus and dlPFC.
