## Supplementary Table 1 for "Cell type-specific histone acetylation profiling of Alzheimer’s Disease subjects and integration with genetics"

### Sheet: Sheet1
Summary of Collected Brain Sample Information
Samples w/Aβ load
	Num Male	Num Female
Hippocampus	3	7
PFC	3	2
	Mean	SD	Range
Aβ load	7.3	4.14	2.31-15.4
NFT density	22.81	13.73	1.8-61.01
Age at Death	88.77	7.31258	74.77344-97.42642
Samples w/o Aβ load
	Num Male	Num Female
Hippocampus	3	3
PFC	3	2
	Mean	SD	Range
Aβ load	0	0	0-0
NFT density	0.84	0.64	0.11-2.05
Age at Death	86.2579	8.68464	76.88433-101.9439
