## Supplementary Table 3 for "Cell type-specific histone acetylation profiling of Alzheimer’s Disease subjects and integration with genetics"

### Sheet: Sheet1
Summary of differential acetylation analysis results. Each row represents a single experiment conducted with a specified model setting and subset of the samples. The generalized linear model (GLM) design column describes the equation of the linear model used for modeling the normalized read counts at each H3K27ac peak. The sex, population and brain region columns define which samples were retaine…
GLM Design	Sexes Included	Population included	Brain Regions Included	Increasing Peaks (q<0.05, logFC(w/Aβ vs no Aβ)>0)	Decreasing Peaks (q<0.05, logFC(w/Aβ vs no Aβ)<0)
binary_Aβ_indicator	Both	All	Both	19	2
binary_Aβ_indicator	Both	All	dlPFC	342	0
binary_Aβ_indicator	Both	All	Hippocampus	0	1
binary_Aβ_indicator	Both	OEG	Both	3	0
binary_Aβ_indicator	Both	OEG	dlPFC	1029	0
binary_Aβ_indicator	Both	OEG	Hippocampus	0	0
binary_Aβ_indicator	Both	Microglia	Both	9	0
binary_Aβ_indicator	Both	Microglia	dlPFC	41	0
binary_Aβ_indicator	Both	Microglia	Hippocampus	0	0
binary_Aβ_indicator	Both	Neuron	Both	0	1
binary_Aβ_indicator	Both	Neuron	dlPFC	22	2
binary_Aβ_indicator	Both	Neuron	Hippocampus	0	0
binary_Aβ_indicator	Both	Non-neuron	Both	53	5
binary_Aβ_indicator	Both	Non-neuron	dlPFC	316	1
binary_Aβ_indicator	Both	Non-neuron	Hippocampus	0	0
binary_Aβ_indicator	F	All	Both	1	0
binary_Aβ_indicator	F	All	dlPFC	8	4
binary_Aβ_indicator	F	All	Hippocampus	0	61
binary_Aβ_indicator	F	OEG	Both	1	2
binary_Aβ_indicator	F	OEG	dlPFC	45	3
binary_Aβ_indicator	F	OEG	Hippocampus	8	1962
binary_Aβ_indicator	F	Microglia	Both	0	0
binary_Aβ_indicator	F	Microglia	dlPFC	17	2
binary_Aβ_indicator	F	Microglia	Hippocampus	1	1
binary_Aβ_indicator	F	Neuron	Both	0	0
binary_Aβ_indicator	F	Neuron	dlPFC	4	2
binary_Aβ_indicator	F	Neuron	Hippocampus	0	0
binary_Aβ_indicator	F	Non-neuron	Both	2	1
binary_Aβ_indicator	F	Non-neuron	dlPFC	88	12
binary_Aβ_indicator	F	Non-neuron	Hippocampus	1	132
binary_Aβ_indicator	M	All	Both	1	1
binary_Aβ_indicator	M	All	dlPFC	52	1
binary_Aβ_indicator	M	All	Hippocampus	0	1
binary_Aβ_indicator	M	OEG	Both	2	1
binary_Aβ_indicator	M	OEG	dlPFC	72	4
binary_Aβ_indicator	M	OEG	Hippocampus	0	1
binary_Aβ_indicator	M	Microglia	Both	3	0
binary_Aβ_indicator	M	Microglia	dlPFC	11	0
binary_Aβ_indicator	M	Microglia	Hippocampus	0	0
binary_Aβ_indicator	M	Neuron	Both	1	0
binary_Aβ_indicator	M	Neuron	dlPFC	3	0
binary_Aβ_indicator	M	Neuron	Hippocampus	0	1
binary_Aβ_indicator	M	Non-neuron	Both	30	5
binary_Aβ_indicator	M	Non-neuron	dlPFC	90	4
binary_Aβ_indicator	M	Non-neuron	Hippocampus	0	1
