## Supplementary Table 5 for "Cell type-specific histone acetylation profiling of Alzheimer’s Disease subjects and integration with genetics"

### Sheet: Glia dlPFC Hyperacetylated
# GREAT version 4.0.4	Species assembly: hg19	Association rule: Basal+extension: 5000 bp upstream, 1000 bp downstream, 1000000 bp max extension, curated regulatory domains included
# Ontology	Term Name	Hyper Rank	Hyper Raw P-Value	Hyper FDR Q-Val	Hyper Fold Enrichment	Hyper Foreground Region Hits	Hyper Total Regions	Hyper Region Set Coverage	Hyper Foreground Gene Hits	Total Genes Annotated
GO Biological Process	regulation of mitochondrial membrane permeability involved in programmed necrotic cell death	1	3.31733e-07	0.00436063	22.5555	6	91	0.0058309	2	3
GO Biological Process	central nervous system myelination	3	2.35588e-06	0.0103227	5.15317	13	863	0.0126336	6	17
GO Biological Process	negative regulation of release of cytochrome c from mitochondria	4	2.36667e-06	0.00777747	5.62342	12	730	0.0116618	4	17
GO Biological Process	negative regulation of mitochondrion organization	5	2.68539e-06	0.0070599	3.32897	21	2158	0.0204082	12	51
GO Biological Process	regulation of proton-transporting ATPase activity, rotational mechanism	6	4.50583e-06	0.00987151	21.1167	5	81	0.00485909	1	1
GO Biological Process	macroautophagy	7	5.4884e-06	0.0103064	2.3737	34	4900	0.0330418	16	150
GO Biological Process	viral transcription	8	5.74558e-06	0.00944071	2.89295	24	2838	0.0233236	19	114
GO Biological Process	replication-born double-strand break repair via sister chromatid exchange	9	7.43754e-06	0.0108629	32.5801	4	42	0.00388727	2	3
GO Biological Process	negative regulation of neutrophil apoptotic process	10	9.35499e-06	0.0122971	18.1963	5	94	0.00485909	1	1
GO Biological Process	organelle disassembly	11	1.44589e-05	0.0172784	2.88463	22	2609	0.02138	10	69
GO Biological Process	dentinogenesis	12	1.62755e-05	0.0178285	11.5312	6	178	0.0058309	2	3
GO Biological Process	regulation of glucokinase activity	13	2.43365e-05	0.0246079	8.43183	7	284	0.00680272	4	10
GO Biological Process	positive regulation of deadenylation-independent decapping of nuclear-transcribed mRNA	14	2.55606e-05	0.0239995	228.061	2	3	0.00194363	1	1
GO Biological Process	negative regulation of polynucleotide adenylyltransferase activity	14	2.55606e-05	0.0239995	228.061	2	3	0.00194363	1	1
GO Biological Process	oligodendrocyte differentiation	16	2.97926e-05	0.0244765	2.60972	24	3146	0.0233236	13	65
GO Biological Process	viral gene expression	17	3.0992e-05	0.0239641	2.6031	24	3154	0.0233236	19	128
GO Biological Process	regulation of transcription elongation from RNA polymerase II promoter	18	3.1686e-05	0.0231396	4.70376	11	800	0.01069	8	26
GO Biological Process	regulation of hexokinase activity	19	3.59225e-05	0.0248527	7.92927	7	302	0.00680272	4	11
GO Biological Process	negative regulation of protein ADP-ribosylation	20	4.81494e-05	0.0316462	42.7614	3	24	0.00291545	3	3
GO Biological Process	mitotic nuclear envelope disassembly	21	5.444e-05	0.0340769	3.10494	17	1873	0.0165209	11	44
GO Cellular Component	dolichol-phosphate-mannose synthase complex	1	8.85043e-06	0.0152758	73.3053	3	14	0.00291545	2	3
GO Cellular Component	new growing cell tip	2	2.19885e-05	0.0189761	24.8794	4	55	0.00388727	1	2
GO Cellular Component	Dcp1-Dcp2 complex	3	2.55606e-05	0.0147058	228.061	2	3	0.00194363	1	1
GO Cellular Component	growing cell tip	4	7.48117e-05	0.0322812	18.2449	4	75	0.00388727	1	3
GO Cellular Component	mitochondrial permeability transition pore complex	5	7.75692e-05	0.0267769	11.7155	5	146	0.00485909	1	4
GO Molecular Function	dolichyl-phosphate beta-D-mannosyltransferase activity	1	8.85043e-06	0.03734	73.3053	3	14	0.00291545	2	3
Mouse Phenotype Single KO	decreased cellular sensitivity to hydrogen peroxide	1	4.78684e-06	0.0437948	20.8592	5	82	0.00485909	1	2
Mouse Phenotype Single KO	renal glomerulus fibrosis	2	5.11615e-06	0.0234038	10.7383	7	223	0.00680272	3	10
Mouse Phenotype Single KO	absent posterior semicircular canal	3	7.716e-06	0.0235312	6.13067	10	558	0.00971817	2	9
Mouse Phenotype Single KO	decreased cellular sensitivity to oxidative stress	4	1.09042e-05	0.0249407	17.6336	5	97	0.00485909	1	3
Mouse Phenotype Single KO	increased lung apoptosis	5	1.20435e-05	0.0220371	17.2773	5	99	0.00485909	2	6
Mouse Phenotype Single KO	thin atrioventricular cushion	6	1.73348e-05	0.0264326	11.4031	6	180	0.0058309	2	2
Mouse Phenotype Single KO	abnormal spleen primary B follicle morphology	7	4.31143e-05	0.0563504	13.2593	5	129	0.00485909	1	6
Mouse Phenotype Single KO	abnormal common crus morphology	8	4.59295e-05	0.0525261	4.96504	10	689	0.00971817	2	10
Mouse Phenotype Single KO	clitoris hypoplasia	9	4.68148e-05	0.0475898	9.54673	6	215	0.0058309	2	2
Mouse Phenotype Single KO	absent thymus medulla	10	4.8105e-05	0.0440113	12.958	5	132	0.00485909	1	3
Mouse Phenotype	dysmyelination	1	2.42572e-06	0.0231753	8.0809	9	381	0.00874636	8	12
Mouse Phenotype	abnormal midbrain development	2	3.98265e-06	0.0190251	3.36208	20	2035	0.0194364	10	44

### Sheet: Glia Female Hip. Hypoacetylated
# GREAT version 4.0.4	Species assembly: hg19	Association rule: Basal+extension: 5000 bp upstream, 1000 bp downstream, 1000000 bp max extension, curated regulatory domains included
# Ontology	Term Name	Hyper Rank	Hyper Raw P-Value	Hyper FDR Q-Val	Hyper Fold Enrichment	Hyper Foreground Region Hits	Hyper Total Regions	Hyper Region Set Coverage	Hyper Foreground Gene Hits	Total Genes Annotated
GO Biological Process	central nervous system myelination	1	6.82858e-07	0.00897617	3.95004	19	863	0.009684	8	17
GO Biological Process	oligodendrocyte development	2	2.65657e-06	0.0174603	2.8795	26	1620	0.0132518	13	38
GO Biological Process	oligodendrocyte differentiation	3	5.61279e-06	0.0245934	2.22415	39	3146	0.0198777	26	65
GO Biological Process	negative regulation of Arp2/3 complex-mediated actin nucleation	4	6.28799e-06	0.0206639	13.4561	6	80	0.0030581	2	5
GO Biological Process	positive regulation of clathrin coat assembly	5	1.77045e-05	0.046545	25.6307	4	28	0.00203874	1	1
GO Cellular Component	mitochondrial proton-transporting ATP synthase complex	1	2.88402e-05	0.0497782	4.35826	12	494	0.00611621	8	23
GO Cellular Component	proton-transporting ATP synthase complex	2	5.44808e-05	0.0470169	4.07761	12	528	0.00611621	8	24
Human Phenotype	Irregular dentition	1	8.84959e-08	0.000590445	8.65598	11	228	0.00560652	3	4
Human Phenotype	Distal widening of metacarpals	2	2.16108e-06	0.00720935	42.2153	4	17	0.00203874	1	1
Human Phenotype	Large sternal ossification centers	2	2.16108e-06	0.00720935	42.2153	4	17	0.00203874	1	1
Human Phenotype	Bullet-shaped middle phalanges of the hand	2	2.16108e-06	0.00720935	42.2153	4	17	0.00203874	1	1
Human Phenotype	Proximal femoral metaphyseal irregularity	5	9.62035e-06	0.0128374	9.6608	7	130	0.00356779	2	3
Human Phenotype	Neonatal sepsis	6	3.88014e-05	0.0431471	13.3892	5	67	0.00254842	1	1
Human Phenotype	Distal upper limb amyotrophy	7	4.98105e-05	0.0474766	4.90205	10	366	0.00509684	5	13
Mouse Phenotype Single KO	abnormal eye posterior chamber depth	1	2.17633e-09	1.99112e-05	32.2027	7	39	0.00356779	2	3
Mouse Phenotype	abnormal eye posterior chamber depth	1	2.17633e-09	2.07926e-05	32.2027	7	39	0.00356779	2	3
