## Supplementary Table 6 for "Cell type-specific histone acetylation profiling of Alzheimer’s Disease subjects and integration with genetics"

### Sheet: Microglia_age_hypoacetylated
Chr	Start	End	Distance to TSS	Nearest Ensembl	Gene Name
chr1	30219902	30222869	289074	ENSG00000233399	LINC01648
chr1	64447714	64450198	128932	ENSG00000223949	ROR1-AS1
chr1	64533832	64538449	41748	ENSG00000223949	ROR1-AS1
chr1	66427330	66428452	-30408	ENSG00000184588	PDE4B
chr1	66702114	66704236	-94616	ENSG00000184588	PDE4B
chr1	67009278	67011307	10653	ENSG00000118473	SGIP1
chr1	67132701	67135644	40049	ENSG00000264720	MIR3117
chr1	70037294	70042919	5669	ENSG00000033122	LRRC7
chr1	70101792	70105461	69189	ENSG00000033122	LRRC7
chr1	77805752	77807440	58309	ENSG00000154027	AK5
chr1	78131517	78133352	15909	ENSG00000036549	ZZZ3
chr1	84446676	84448918	17073	ENSG00000137941	TTLL7
chr1	84661756	84664142	15634	ENSG00000142875	PRKACB
chr1	90378470	90379792	81394		GEMIN8P4
chr1	91384596	91386995	68479		LINC01763
chr1	91388525	91391145	72519		LINC01763
chr1	97600734	97604589	41182	ENSG00000232878	DPYD-AS1
chr1	160258749	160263371	-6119	ENSG00000162735	PEX19
chr1	160264019	160264959	-9548	ENSG00000162735	PEX19
chr1	160274821	160280841	-9224		SUMO1P3
chr1	160293804	160296437	8065		SUMO1P3
chr1	160303869	160305464	-8397	ENSG00000162736	NCSTN
chr1	161840169	161843651	105876	ENSG00000118217	ATF6
chr1	168644612	168646288	52992	ENSG00000143196	DPT
chr1	169111086	169115111	37151	ENSG00000143153	ATP1B1
chr1	171962483	171968415	132117	ENSG00000233540	DNM3-IT1
chr1	172136611	172137658	-23159		DNM3OS
chr1	182261847	182262898	20824	ENSG00000228918	LINC01344
chr1	197245071	197249142	9772	ENSG00000134376	CRB1
chr1	198856471	198861889	-30898	ENSG00000207759	MIR181A1
chr1	199011926	199013971	-24855		LINC01222
chr1	210032844	210036933	33576	ENSG00000117597	UTP25
chr1	210042309	210043982	41833	ENSG00000117597	UTP25
chr1	211012372	211016604	292228		KCNH1-IT1
chr1	229257709	229260759	51314	ENSG00000283468	MIR4454
chr1	231602264	231604461	8909		SNRPD2P2
chr1	242945437	242947905	-258673	ENSG00000180287	PLD5
chr10	7034325	7041260	190954		SNORD129
chr10	35707935	35715140	85735	ENSG00000108100	CCNY
chr10	60776421	60777117	17491		LINC00844
chr10	62103046	62104019	46210	ENSG00000151150	ANK3
chr10	62124091	62129327	23033	ENSG00000151150	ANK3
chr10	62755589	62758930	3489	ENSG00000072422	RHOBTB1
chr10	62862567	62865241	87871	ENSG00000227244	LINC00845
chr10	66384153	66389301	-198558		ANXA2P3
chr10	66389755	66394565	-193125		ANXA2P3
chr10	68755987	68758141	14847		LOC101928961
chr10	68758873	68760353	12298		LOC101928961
chr10	68933987	68937657	163798	ENSG00000198739	LRRTM3
chr10	69278372	69281674	-116855	ENSG00000276866	MIR7151
chr10	69284305	69287934	-122951	ENSG00000276866	MIR7151
chr10	69407066	69409152	17334	ENSG00000183230	CTNNA3
chr10	74333252	74334988	-50376	ENSG00000107745	MICU1
chr10	87328219	87329593	-8582	ENSG00000234942	GRID1-AS1
chr10	87646736	87649137	310448	ENSG00000234942	GRID1-AS1
chr10	87719563	87721621	303953	ENSG00000199104	MIR346
chr10	101177933	101184499	9314	ENSG00000120053	GOT1
chr10	111843300	111844205	-75613		ADD3-AS1
chr10	122909670	122914362	-301325	ENSG00000227165	WDR11-AS1
chr11	3029138	3032505	-17214	ENSG00000205531	NAP1L4
chr11	3034354	3035832	-15531	ENSG00000247473	CARS-AS1
chr11	9228432	9231219	57048	ENSG00000184014	DENND5A
chr11	13738589	13740123	49150	ENSG00000197601	FAR1
chr11	13747012	13749067	57833	ENSG00000197601	FAR1
chr11	19544766	19546213	136	ENSG00000254622	NAV2-AS4
chr11	19550507	19551825	-5541	ENSG00000254622	NAV2-AS4
chr11	19560251	19561835	-15418	ENSG00000254622	NAV2-AS4
chr11	34677966	34678920	24432	ENSG00000135373	EHF
chr11	34904821	34908987	-30773	ENSG00000110435	PDHX
chr11	34910781	34913466	-25554	ENSG00000110435	PDHX
chr11	34980878	34982324	18217	ENSG00000251862	MIR1343
chr11	63464743	63467128	17013	ENSG00000133318	RTN3
chr11	83193313	83199000	197312	ENSG00000150672	DLG2
chr11	83688098	83691739	294405	ENSG00000150672	DLG2
chr11	83692774	83694084	290894	ENSG00000150672	DLG2
chr11	83754291	83757346	228505	ENSG00000150672	DLG2
chr11	105765796	105770746	124743	ENSG00000170903	MSANTD4
chr11	105792967	105795490	98786	ENSG00000170903	MSANTD4
chr11	105931567	105933525	-15746	ENSG00000149313	AASDHPPT
chr11	105940861	105944626	-5549	ENSG00000149313	AASDHPPT
chr11	108177243	108180539	84635	ENSG00000149311	ATM
chr11	115280626	115281640	13659	ENSG00000256315	LOC105369507
chr11	122093470	122096020	-20928	ENSG00000255248	MIR100HG
chr11	122142776	122144882	36366	ENSG00000255248	MIR100HG
chr11	122154992	122156882	24258	ENSG00000255248	MIR100HG
chr11	122172507	122176687	5598	ENSG00000255248	MIR100HG
chr11	124794569	124795717	5997	ENSG00000221932	HEPN1
chr11	131491713	131494824	40182	ENSG00000224795	NTM-AS1
chr12	9396371	9397843	4508	ENSG00000237248	LINC00987
chr12	12557787	12559247	48504	ENSG00000165714	BORCS5
chr12	12657818	12659966	56556	ENSG00000111266	DUSP16
chr12	20735838	20739328	12785	ENSG00000172572	PDE3A
chr12	51076391	51078326	-80431	ENSG00000123268	ATF1
chr12	51774669	51778019	-8757	ENSG00000050438	SLC4A8
chr12	51826201	51829962	9180	ENSG00000050438	SLC4A8
chr12	63265437	63268149	61872	ENSG00000111110	PPM1H
chr12	69038622	69040876	-18594	ENSG00000206650	SNORA70G
chr12	81672689	81674511	632	ENSG00000257467	PPFIA2-AS1
chr12	83222113	83223732	141988	ENSG00000179104	TMTC2
chr12	83322141	83325811	243042	ENSG00000179104	TMTC2
chr12	85405561	85407770	23390	ENSG00000231738	TSPAN19
chr12	121277253	121281521	62768	ENSG00000157837	SPPL3
chr12	123980289	123981750	23754	ENSG00000188026	RILPL1
chr13	21091940	21093843	7121	ENSG00000165475	CRYL1
chr13	21145221	21148157	5734	ENSG00000032742	IFT88
chr13	21178178	21180678	38473	ENSG00000032742	IFT88
chr13	24542522	24544997	-10006	ENSG00000182957	SPATA13
chr13	27606894	27612343	-90052		USP12-AS1
chr13	33255780	33257179	95915	ENSG00000083642	PDS5B
chr13	39670874	39673668	59823	ENSG00000188811	NHLRC3
chr13	46669444	46673777	7601	ENSG00000080618	CPB2
chr13	67104204	67106283	-294058	ENSG00000228842	PCDH9-AS2
chr13	67378878	67381062	-19331	ENSG00000228842	PCDH9-AS2
chr13	67602669	67608013	40323	ENSG00000233840	PCDH9-AS4
chr13	67640642	67643900	77253	ENSG00000233840	PCDH9-AS4
chr13	67657042	67658767	92886	ENSG00000233840	PCDH9-AS4
chr13	67692512	67694127	111149	ENSG00000184226	PCDH9
chr13	67694484	67695662	109395	ENSG00000184226	PCDH9
chr13	79903285	79905330	76049	ENSG00000139746	RBM26
chr13	80097585	80101327	-41406	ENSG00000227676	LINC01068
chr13	80111739	80115501	-27242	ENSG00000227676	LINC01068
chr13	84303820	84307156	151040	ENSG00000178235	SLITRK1
chr13	84430383	84432375	25149	ENSG00000178235	SLITRK1
chr13	98118649	98120929	33314	ENSG00000125249	RAP2A
chr13	101665249	101666693	-69353		LINC00411
chr13	102059098	102063687	7467	ENSG00000102452	NALCN
chr14	32806956	32809072	9535	ENSG00000151320	AKAP6
chr14	32918745	32919946	120866	ENSG00000151320	AKAP6
chr14	32924167	32926781	126995	ENSG00000151320	AKAP6
chr14	32945036	32948392	148235	ENSG00000151320	AKAP6
chr14	32959303	32965232	163788	ENSG00000151320	AKAP6
chr14	33006995	33012013	211025	ENSG00000151320	AKAP6
chr14	35305627	35307773	38153	ENSG00000198604	BAZ1A
chr14	36401221	36403796	106911	ENSG00000100916	BRMS1L
chr14	36466619	36468420	-72114	ENSG00000257585	LINC00609
chr14	36691894	36693254	-46717		PTCSC3
chr14	50987046	50989210	11248	ENSG00000012983	MAP4K5
chr14	51085865	51088445	47916	ENSG00000151748	SAV1
chr14	65729429	65731427	-41363	ENSG00000255002	LINC02324
chr14	65943750	65947761	7935	ENSG00000207781	MIR625
chr14	67543272	67545276	-111836	ENSG00000172717	FAM71D
chr14	67741622	67744050	34824	ENSG00000072415	MPP5
chr14	88783264	88785217	5353	ENSG00000100433	KCNK10
chr14	91591323	91592865	-676	ENSG00000221102	SNORA11B
chr14	102831546	102834099	-3569	ENSG00000100865	CINP
chr14	103493030	103495354	29550	ENSG00000198752	CDC42BPB
chr15	23791440	23794529	14294	ENSG00000265673	MIR4508
chr15	36697330	36699492	-173393	ENSG00000186073	C15orf41
chr15	52335800	52338052	25515	ENSG00000069956	MAPK6
chr15	52647050	52648958	-60009	ENSG00000128833	MYO5C
chr15	57330928	57332094	119522	ENSG00000140262	TCF12
chr15	57366247	57367969	-144520	ENSG00000140262	TCF12
chr15	57379592	57381092	-131286	ENSG00000140262	TCF12
chr15	58951449	58955841	32161		HSP90AB4P
chr15	77631023	77635152	79359	ENSG00000173517	PEAK1
chr16	65015347	65018490	139122	ENSG00000140937	CDH11
chr16	69750226	69751495	-8282		SNORD13H
chr16	75970465	75973521	-211605	ENSG00000283755	CPHXL
chr16	82179075	82180639	23972	ENSG00000135698	MPHOSPH6
chr17	11970239	11971913	-14140	ENSG00000266297	MIR744
chr17	27860688	27861917	32740	ENSG00000168792	ABHD15
chr17	29701991	29704073	-15610	ENSG00000131242	RAB11FIP4
chr17	58536358	58540102	38365	ENSG00000141371	C17orf64
chr17	66913244	66916208	36807	ENSG00000141338	ABCA8
chr18	6220787	6222815	-34942		L3MBTL4-AS1
chr18	23652088	23654146	17494	ENSG00000141380	SS18
chr18	33699572	33702750	8196	ENSG00000141424	SLC39A6
chr18	46936998	46939785	48712	ENSG00000141627	DYM
chr18	46940167	46941458	46291	ENSG00000141627	DYM
chr18	59822722	59825353	30252	ENSG00000197563	PIGN
chr18	64395745	64398035	-125515	ENSG00000071991	CDH19
chr19	4691935	4695810	14578		DPP9-AS1
chr19	4696076	4698615	18051		DPP9-AS1
chr19	51027081	51028651	-9919	ENSG00000204653	ASPDH
chr2	6092776	6095541	-20636	ENSG00000276733	MIR7158
chr2	9442365	9444244	96410	ENSG00000151693	ASAP2
chr2	9451193	9452136	104770	ENSG00000151693	ASAP2
chr2	29304935	29308310	-9495	ENSG00000179270	PCARE
chr2	29370320	29373345	33540	ENSG00000115295	CLIP4
chr2	34234254	34237916	-56208	ENSG00000237790	LINC01318
chr2	34320370	34322745	29264	ENSG00000237790	LINC01318
chr2	37084935	37087475	107410	ENSG00000115808	STRN
chr2	54136683	54139607	-50975	ENSG00000119737	GPR75
chr2	54497962	54502871	-17007	ENSG00000178021	TSPYL6
chr2	55583658	55585804	62326	ENSG00000115355	CCDC88A
chr2	64005168	64007768	-61630	ENSG00000169764	UGP2
chr2	64352844	64356966	16700	ENSG00000197329	PELI1
chr2	66733018	66736968	-66169	ENSG00000232046	LINC01798
chr2	73011954	73014217	40086	ENSG00000144036	EXOC6B
chr2	105089424	105093853	35329	ENSG00000234781	LINC01103
chr2	105564173	105565754	-75910	ENSG00000229743	LINC01159
chr2	122213790	122217640	-72741	ENSG00000264229	RNU4ATAC
chr2	133571494	133572828	-100969	ENSG00000233729	NCKAP5-AS1
chr2	141211068	141213030	132205	ENSG00000283506	MIR7157
chr2	152272305	152274161	6629	ENSG00000080345	RIF1
chr2	166327563	166330029	2639	ENSG00000178662	CSRNP3
chr2	166423145	166426493	-4027	ENSG00000178662	CSRNP3
chr2	170929047	170930396	-104934	ENSG00000071909	MYO3B
chr2	172578636	172581970	36121	ENSG00000077380	DYNC1I2
chr2	178222448	178223331	34530	ENSG00000213963	LOC100130691
chr2	190972975	190976177	-27910	ENSG00000187699	C2orf88
chr2	193002611	193005763	55472	ENSG00000144339	TMEFF2
chr2	197430679	197432092	26023	ENSG00000138411	HECW2
chr2	211391138	211394634	-28437	ENSG00000021826	CPS1
chr2	211494766	211496747	13461	ENSG00000280837	CPS1-IT1
chr2	212260375	212263070	779427	ENSG00000280837	CPS1-IT1
chr2	242307497	242309908	13038	ENSG00000006607	FARP2
chr20	11884677	11886756	12575	ENSG00000132640	BTBD3
chr20	44018118	44022292	-13248	ENSG00000124251	TP53TG5
chr20	55830896	55833601	9459	ENSG00000101144	BMP7
chr20	58539972	58542787	7928	ENSG00000124215	CDH26
chr20	62545052	62547194	-4679	ENSG00000283206	MIR941-1
chr20	62548091	62550822	-1346	ENSG00000283206	MIR941-1
chr21	17517312	17518978	-35573		MIR99AHG
chr21	19227591	19229366	29447		CHODL-AS1
chr21	27320340	27321182	191947	ENSG00000142192	APP
chr21	27346229	27349556	164816	ENSG00000142192	APP
chr21	27356824	27360689	153952	ENSG00000142192	APP
chr3	16952767	16954888	-20755	ENSG00000154822	PLCL2
chr3	17662463	17666016	77273	ENSG00000131374	TBC1D5
chr3	23291248	23293876	47778	ENSG00000182247	UBE2E2
chr3	48992459	48993568	-34328	ENSG00000178467	P4HTM
chr3	61161249	61164099	74461	ENSG00000189283	FHIT
chr3	61240513	61243865	-5054	ENSG00000189283	FHIT
chr3	72210567	72212286	11018	ENSG00000243083	LINC00870
chr3	78923803	78927502	142957	ENSG00000169855	ROBO1
chr3	105226743	105228425	142027	ENSG00000170017	ALCAM
chr3	107001419	107004382	43361	ENSG00000243701	DUBR
chr3	114736549	114740663	51655	ENSG00000181722	ZBTB20
chr3	114747590	114751345	40794	ENSG00000181722	ZBTB20
chr3	114787017	114788516	2495	ENSG00000181722	ZBTB20
chr3	143757665	143760353	66842	ENSG00000181744	DIPK2A
chr3	160175290	160176608	-8323	ENSG00000213186	TRIM59
chr3	171326198	171330759	-150281	ENSG00000154310	TNIK
chr3	181380680	181382446	-48149	ENSG00000181449	SOX2
chr3	182617356	182620372	79525	ENSG00000043093	DCUN1D1
chr3	196899279	196903620	9553	ENSG00000075711	DLG1
chr4	15043217	15046968	40794	ENSG00000137449	CPEB2
chr4	26423185	26431185	64857	ENSG00000163394	CCKAR
chr4	28449615	28452370	-370212	ENSG00000283275	MIR4275
chr4	36080824	36085763	162268	ENSG00000047365	ARAP2
chr4	36086429	36091057	156818	ENSG00000047365	ARAP2
chr4	41098709	41100822	116870	ENSG00000163697	APBB2
chr4	42560089	42564526	96815	ENSG00000124406	ATP8A1
chr4	56239142	56241877	11238	ENSG00000249700	SRD5A3-AS1
chr4	60847310	60850627	-939369	ENSG00000265829	MIR548AG1
chr4	62148689	62151650	83195	ENSG00000150471	ADGRL3
chr4	68487529	68491456	65077	ENSG00000035720	STAP1
chr4	85771467	85774374	-113849	ENSG00000180769	WDFY3-AS2
chr4	89518290	89522700	6921	ENSG00000138641	HERC3
chr4	96217629	96222336	207340	ENSG00000138696	BMPR1B
chr4	96242426	96244926	226685	ENSG00000182168	UNC5C
chr4	96301944	96304172	167303	ENSG00000182168	UNC5C
chr4	103429735	103434769	-8609		LOC105377621
chr4	103437945	103440229	-15444		LOC105377621
chr4	113812966	113815194	31937	ENSG00000145362	ANK2
chr4	114533060	114541440	145833	ENSG00000145349	CAMK2D
chr4	132178289	132180192	-506753		SNHG27
chr4	156079258	156082523	-48891	ENSG00000185149	NPY2R
chr4	167981453	167984166	172768	ENSG00000196104	SPOCK3
chr4	170040464	170043918	-110723	ENSG00000145439	CBR4
chr4	170289401	170291725	-98314	ENSG00000154447	SH3RF1
chr4	170405121	170407533	127451	ENSG00000137601	NEK1
chr4	174366954	174371746	-48953	ENSG00000164106	SCRG1
chr4	190626289	190629206	28778		LOC105379514
chr5	11349889	11351799	238185	ENSG00000169862	CTNND2
chr5	37024203	37026056	148268	ENSG00000164190	NIPBL
chr5	52304443	52308222	21176	ENSG00000164171	ITGA2
chr5	60747587	60752706	122046	ENSG00000130449	ZSWIM6
chr5	76426566	76429255	-44839	ENSG00000132846	ZBED3
chr5	77276638	77278741	23618		LOC101929154
chr5	79525122	79526031	26325	ENSG00000164300	SERINC5
chr5	83663805	83666335	15615	ENSG00000164176	EDIL3
chr5	83871056	83874930	-192308	ENSG00000164176	EDIL3
chr5	83876278	83877064	-195986	ENSG00000164176	EDIL3
chr5	95265222	95270456	-29866	ENSG00000251314	LOC101929710
chr5	96110480	96114390	31457	ENSG00000164307	ERAP1
chr5	108120612	108125052	38204	ENSG00000151422	FER
chr5	108919507	108921071	-104778	ENSG00000112893	MAN2A1
chr5	108962701	108964459	-61487	ENSG00000112893	MAN2A1
chr5	108989854	108991945	-34168	ENSG00000112893	MAN2A1
chr5	115993764	115995151	-83835	ENSG00000092421	SEMA6A
chr5	118828524	118830546	41343	ENSG00000133835	HSD17B4
chr5	118862211	118865425	75626	ENSG00000133835	HSD17B4
chr5	123192186	123193846	311905	ENSG00000151292	CSNK1G3
chr5	123810172	123814062	-37904		LINC01170
chr5	130527767	130529184	21868	ENSG00000186687	LYRM7
chr5	131103289	131105958	28020	ENSG00000217128	FNIP1
chr5	137375956	137379069	-8710	ENSG00000031003	FAM13B
chr5	137720352	137723153	33467	ENSG00000120733	KDM3B
chr5	146446030	146449353	-11991	ENSG00000156475	PPP2R2B
chr5	151868045	151870745	-84555	ENSG00000132911	NMUR2
chr6	3484286	3485323	-28011	ENSG00000137266	SLC22A23
chr6	23030906	23032676	-313638		LOC105374972
chr6	23179442	23181049	-462092		LOC105374972
chr6	31079662	31083249	-1123	ENSG00000204542	C6orf15
chr6	38044714	38046346	258223	ENSG00000156639	ZFAND3
chr6	38248785	38249810	-200075	ENSG00000226533	BTBD9-AS1
chr6	39378271	39379371	20329	ENSG00000164627	KIF6
chr6	47212154	47215605	63804	ENSG00000146072	TNFRSF21
chr6	53132345	53135588	-7825	ENSG00000264056	MIR5685
chr6	53774466	53777109	-18993	ENSG00000236740	LOC101927189
chr6	97482568	97484793	25728	ENSG00000186231	KLHL32
chr6	116356810	116358613	-2183		TPI1P3
chr6	125373362	125375667	70004	ENSG00000146373	RNF217
chr6	126291839	126295237	-14038	ENSG00000066651	TRMT11
chr6	134879742	134883398	-20427		LOC101928304
chr6	158248687	158252964	6622	ENSG00000130340	SNX9
chr6	161626815	161629146	-44966	ENSG00000279355	AGPAT4-IT1
chr6	166023943	166025107	51063	ENSG00000112541	PDE10A
chr7	7274586	7276062	-19461		LOC101927354
chr7	28801616	28803404	76912	ENSG00000146592	CREB5
chr7	33182514	33184492	14351	ENSG00000122507	BBS9
chr7	33540030	33543140	372433	ENSG00000122507	BBS9
chr7	36697673	36699175	-58698	ENSG00000230539	AOAH-IT1
chr7	37309212	37310447	83443	ENSG00000155849	ELMO1
chr7	37528700	37530058	-40450	ENSG00000155849	ELMO1
chr7	37546211	37550414	-59383	ENSG00000155849	ELMO1
chr7	37573470	37575402	-85507	ENSG00000155849	ELMO1
chr7	69099567	69101183	36470	ENSG00000158321	AUTS2
chr7	80528634	80530480	19110	ENSG00000075223	SEMA3C
chr7	81917371	81919247	154813	ENSG00000153956	CACNA2D1
chr7	83569454	83570874	254053	ENSG00000075213	SEMA3A
chr7	83667779	83670090	155283	ENSG00000075213	SEMA3A
chr7	87798027	87799242	-47341		LOC102723885
chr7	91973798	91978634	90412	ENSG00000230927	TMBIM7P
chr7	92015221	92020146	48945	ENSG00000230927	TMBIM7P
chr7	92026404	92030488	38182	ENSG00000230927	TMBIM7P
chr7	94720861	94723883	183162	ENSG00000158528	PPP1R9A
chr7	95052660	95057125	9492	ENSG00000105854	PON2
chr7	102740129	102742505	25989	ENSG00000170632	ARMC10
chr7	103169441	103172102	-84147	ENSG00000170615	SLC26A5
chr7	104923358	104925694	14700	ENSG00000135250	SRPK2
chr7	117374693	117378845	136792	ENSG00000077063	CTTNBP2
chr7	125128497	125130713	-225260	ENSG00000219445	LOC101928254
chr7	129867267	129869672	20765	ENSG00000165120	SSMEM1
chr7	133848654	133849955	37199	ENSG00000155530	LRGUK
chr7	136179319	136182143	-372668	ENSG00000181072	CHRM2
chr7	137024974	137027271	2614	ENSG00000105894	PTN
chr7	137594886	137595664	22459	ENSG00000182158	CREB3L2
chr7	139095252	139098190	15551		LOC100129148
chr7	141389229	141390430	12124	ENSG00000257093	DENND11
chr8	9428686	9431064	16430	ENSG00000173273	TNKS
chr8	18552135	18554354	113161	ENSG00000156011	PSD3
chr8	18594390	18599019	69701	ENSG00000156011	PSD3
chr8	18660816	18665035	3480	ENSG00000156011	PSD3
chr8	18665564	18666661	293	ENSG00000156011	PSD3
chr8	41812537	41815665	-59821	ENSG00000029534	ANK1
chr8	42704109	42706506	-6833	ENSG00000131931	THAP1
chr8	67667475	67668682	12191	ENSG00000213005	PTTG3P
chr8	81025895	81028935	-34349	ENSG00000076554	TPD52
chr8	81060283	81061583	22502	ENSG00000076554	TPD52
chr8	85929448	85932113	-88543	ENSG00000133739	LRRCC1
chr8	98336704	98338558	-32862	ENSG00000207215	SNORD3H
chr8	109241934	109245468	17258	ENSG00000104408	EIF3E
chr8	109462423	109469599	10199	ENSG00000104412	EMC2
chr8	109500220	109502682	45639	ENSG00000104412	EMC2
chr8	112014028	112016512	24392	ENSG00000253877	LINC01608
chr8	112020072	112022358	18447	ENSG00000253877	LINC01608
chr8	114212018	114215060	175843	ENSG00000164796	CSMD3
chr8	126093782	126098291	8025	ENSG00000164961	WASHC5
chr8	141429931	141432219	36786	ENSG00000167632	TRAPPC9
chr9	2545694	2547076	-75389	ENSG00000147852	VLDLR
chr9	2650866	2653807	-29963	ENSG00000236404	VLDLR-AS1
chr9	8498835	8504978	232040	ENSG00000153707	PTPRD
chr9	8530304	8535614	200987	ENSG00000153707	PTPRD
chr9	8591569	8599539	138392	ENSG00000153707	PTPRD
chr9	19518557	19523468	112087	ENSG00000177076	ACER2
chr9	19610552	19615841	173821	ENSG00000155886	SLC24A2
chr9	19636532	19642594	147454	ENSG00000155886	SLC24A2
chr9	19693234	19695441	92680	ENSG00000155886	SLC24A2
chr9	19697981	19700742	87656	ENSG00000155886	SLC24A2
chr9	27397184	27399642	-101276	ENSG00000120160	EQTN
chr9	27401761	27403028	-105257	ENSG00000120160	EQTN
chr9	27404495	27408994	-109607	ENSG00000120160	EQTN
chr9	77718352	77721164	16360	ENSG00000134996	OSTF1
chr9	88284141	88287018	71365	ENSG00000135049	AGTPBP1
chr9	103250600	103253928	16744	ENSG00000241697	TMEFF1
chr9	103317885	103319709	-21564	ENSG00000170681	CAVIN4
chr9	103350681	103354195	12077	ENSG00000170681	CAVIN4
chr9	111338972	111342887	277346	ENSG00000148156	ACTL7B
chr9	111454882	111456854	162407	ENSG00000148156	ACTL7B
chr9	111467565	111472380	148303	ENSG00000148156	ACTL7B
chr9	113328649	113331004	12334	ENSG00000165124	SVEP1
chr9	113417439	113419513	-12575	ENSG00000030304	MUSK
chr9	113706975	113708985	91080	ENSG00000198121	LPAR1
chr9	113712704	113715585	84916	ENSG00000198121	LPAR1
chr9	125015007	125015844	-11457	ENSG00000148187	MRRF
chr9	129854824	129867444	23910	ENSG00000136859	ANGPTL2
chrX	122354988	122357279	38037	ENSG00000125675	GRIA3
chrX	133576006	133577687	-17329	ENSG00000165704	HPRT1

### Sheet: Microglia_age_hyperacetylated
Chr	Start	End	Distance to TSS	Nearest Ensembl	Gene Name
chr1	3593047	3596003	-12711	ENSG00000078900	TP73
chr1	6524367	6526541	801	ENSG00000215788	TNFRSF25
chr1	27943595	27945701	8103	ENSG00000000938	FGR
chr1	27954471	27955569	-1914	ENSG00000000938	FGR
chr1	32039506	32043703	-482	ENSG00000142910	TINAGL1
chr1	201235544	201239550	-15033	ENSG00000081277	PKP1
chr1	207587191	207589859	-39120	ENSG00000117322	CR2
chr10	50491512	50493115	14625		C10orf71-AS1
chr10	79142828	79151711	36639		KCNMA1-AS3
chr10	79166443	79167999	56591		KCNMA1-AS3
chr10	99608498	99610415	99	ENSG00000227356	LINC00866
chr11	45404010	45407684	12899	ENSG00000255267	LINC02687
chr12	2365325	2369334	-11613		CACNA1C-IT3
chr12	2392052	2396566	15367		CACNA1C-IT3
chr12	2399013	2402498	21813		CACNA1C-IT3
chr12	53264678	53266865	-22993	ENSG00000170423	KRT78
chr12	108759823	108762337	-27986	ENSG00000174600	CMKLR1
chr14	92854294	92857353	65671	ENSG00000140090	SLC24A4
chr15	58357166	58358804	136	ENSG00000128918	ALDH1A2
chr17	37377676	37382472	2051	ENSG00000141750	STAC2
chr17	48131896	48134428	-59	ENSG00000246640	PICART1
chr17	64980766	64982800	20803	ENSG00000075461	CACNG4
chr17	75397809	75401811	-1341	ENSG00000184640	SEPTIN9
chr17	81058854	81060450	22085	ENSG00000176845	METRNL
chr17	81121371	81123955	-52003	ENSG00000232938	RPL23AP87
chr18	12306439	12309167	135	ENSG00000176014	TUBB6
chr18	19748962	19750733	449	ENSG00000141448	GATA6
chr18	43985104	43990593	73661	ENSG00000141622	RNF165
chr18	55467339	55470933	1411	ENSG00000081923	ATP8B1
chr19	51875109	51876148	332	ENSG00000105374	NKG7
chr19	54526525	54527667	31554	ENSG00000130433	CACNG6
chr2	101653309	101656856	36391	ENSG00000071082	RPL31
chr20	36792656	36793907	550	ENSG00000198959	TGM2
chr20	61363644	61372556	27911	ENSG00000101188	NTSR1
chr21	44912294	44915040	-14253	ENSG00000280191	LINC01669
chr21	46459698	46461731	32412	ENSG00000235374	SSR4P1
chr22	29864033	29866722	-10804	ENSG00000100285	NEFH
chr22	44553766	44556746	-13580	ENSG00000138964	PARVG
chr3	4571533	4577135	39302	ENSG00000150995	ITPR1
chr3	12769056	12771167	30697	ENSG00000088726	TMEM40
chr4	186647081	186659770	43641	ENSG00000154556	SORBS2
chr5	175267466	175280756	-24390	ENSG00000145920	CPLX2
chr5	178780182	178783731	-9525	ENSG00000087116	ADAMTS2
chr6	1388066	1391367	-353	ENSG00000137273	FOXF2
chr6	15886944	15890008	-225187	ENSG00000047579	DTNBP1
chr6	40524516	40528276	28807	ENSG00000156564	LRFN2
chr6	106807747	106808964	-34660	ENSG00000057663	ATG5
chr7	16792591	16794217	53	ENSG00000106537	TSPAN13
chr7	31525464	31529239	-26334	ENSG00000180347	ITPRID1
chr8	49465296	49469132	3087	ENSG00000253608	LOC101929268
chr8	134026321	134030769	30281	ENSG00000276961	MIR7848
chr9	95989672	95994616	44932	ENSG00000165238	WNK2
chr9	130322053	130325716	7512	ENSG00000136830	NIBAN2
