## Supplementary Table 7 for "Cell type-specific histone acetylation profiling of Alzheimer’s Disease subjects and integration with genetics"

### Sheet: Age hyperacetylated peaks
Enriched ontological annotations for peaks that show hyperacetylation with age in microglia population
Ontology	Term Name	Hyper Raw P-Value	Hyper FDR Q-Val	Hyper Fold Enrichment	Hyper Foreground Region Hits	Hyper Total Regions	Hyper Region Set Coverage	Hyper Foreground Gene Hits	Total Genes Annotated
GO Molecular Function	peroxisome membrane class-1 targeting sequence binding	3.30484e-11	1.21882e-07	214.354	5	21	0.0127877	1	1
GO Molecular Function	protein kinase A regulatory subunit binding	1.44976e-08	2.67336e-05	10.4353	11	949	0.028133	3	10
GO Molecular Function	dihydroceramidase activity	2.19014e-07	0.000269242	39.4862	5	114	0.0127877	1	2
GO Molecular Function	peroxisome targeting sequence binding	7.64626e-06	0.00704985	19.155	5	235	0.0127877	1	5
GO Molecular Function	methylthioribulose 1-phosphate dehydratase activity	2.26634e-05	0.0167165	56.2679	3	48	0.00767263	1	1
GO Molecular Function	ceramidase activity	3.20552e-05	0.0197032	14.2001	5	317	0.0127877	1	6
GO Molecular Function	protein kinase A binding	3.84074e-05	0.0202352	4.58904	11	2158	0.028133	3	32
GO Molecular Function	arylamine N-acetyltransferase activity	4.35208e-05	0.0200631	21.1832	4	170	0.0102302	1	3
GO Molecular Function	protein anchor	4.62742e-05	0.0189621	9.59453	6	563	0.0153453	1	7
GO Biological Process	negative regulation of lipid binding	3.30484e-11	3.45025e-07	214.354	5	21	0.0127877	1	1
GO Biological Process	peroxisome membrane biogenesis	1.91463e-10	9.99435e-07	155.222	5	29	0.0127877	1	4
GO Biological Process	regulation of protein kinase A signaling cascade	1.15166e-09	4.00779e-06	13.3646	11	741	0.028133	3	11
GO Biological Process	pancreatic juice secretion	3.04884e-08	7.95747e-05	58.4602	5	77	0.0127877	1	6
GO Biological Process	chaperone-mediated protein transport	4.19125e-08	8.75133e-05	54.8955	5	82	0.0127877	1	7
GO Biological Process	positive regulation of beta-amyloid formation	6.88963e-08	0.00011988	29.8438	6	181	0.0153453	1	1
GO Biological Process	protein import into peroxisome membrane	7.90348e-08	0.000117875	48.4025	5	93	0.0127877	1	6
GO Biological Process	peroxisomal membrane transport	1.08174e-07	0.000141168	45.469	5	99	0.0127877	1	7
GO Biological Process	negative regulation of protein glycosylation in Golgi	2.096e-07	0.000243135	39.8357	5	113	0.0127877	1	1
GO Biological Process	positive regulation of protein phosphatase type 2B activity	2.29282e-07	0.00023937	24.3321	6	222	0.0153453	1	1
GO Biological Process	positive regulation of cellular amide metabolic process	3.19915e-07	0.000303628	22.986	6	235	0.0153453	1	5
GO Biological Process	positive regulation of NFAT protein import into nucleus	4.48463e-07	0.000390163	21.6937	6	249	0.0153453	1	4
GO Biological Process	negative regulation of protein glycosylation	4.5396e-07	0.000364564	34.1018	5	132	0.0127877	1	3
GO Biological Process	positive regulation of potassium ion transmembrane transporter activity	4.66351e-07	0.000347764	12.0641	8	597	0.0204604	2	4
GO Biological Process	regulation of cellular amide metabolic process	5.89831e-07	0.000410522	20.6962	6	261	0.0153453	1	7
GO Biological Process	regulation of protein glycosylation in Golgi	1.24759e-06	0.000814055	27.7866	5	162	0.0127877	1	2
GO Biological Process	positive regulation of cell growth involved in cardiac muscle cell development	1.27152e-06	0.000780863	18.1266	6	298	0.0153453	1	2
GO Biological Process	positive regulation of delayed rectifier potassium channel activity	1.39965e-06	0.000811799	17.8274	6	303	0.0153453	1	2
GO Biological Process	regulation of protein phosphatase type 2B activity	1.59658e-06	0.000877278	17.4249	6	310	0.0153453	1	4
GO Biological Process	regulation of calcineurin-NFAT signaling cascade	3.72166e-06	0.00194271	11.3142	7	557	0.0179028	2	9
GO Cellular Component	intercalated disc	8.16832e-08	0.000103329	5.06113	17	3024	0.0434783	6	41
GO Cellular Component	cell-cell contact zone	2.6446e-07	0.000167271	4.65052	17	3291	0.0434783	6	45
GO Cellular Component	T-tubule	6.72209e-06	0.00283448	5.0507	12	2139	0.0306905	6	28
GO Cellular Component	COPI vesicle coat	2.32011e-05	0.00733736	10.8687	6	497	0.0153453	2	13
GO Cellular Component	COPI-coated vesicle membrane	2.56375e-05	0.00648628	10.6753	6	506	0.0153453	2	14
GO Cellular Component	peroxisomal membrane	3.3374e-05	0.00703635	5.14743	10	1749	0.0255754	4	55
GO Cellular Component	vesicle coat	6.58126e-05	0.0118933	4.74085	10	1899	0.0255754	3	42
GO Cellular Component	postsynaptic membrane	7.28599e-05	0.011521	2.05614	34	14887	0.0869565	14	186
GO Cellular Component	COPI-coated vesicle	0.000131552	0.0184904	7.92041	6	682	0.0153453	2	18
GO Cellular Component	outer acrosomal membrane	0.000143861	0.0181985	30.3467	3	89	0.00767263	1	2
GO Cellular Component	junctional sarcoplasmic reticulum membrane	0.000226807	0.0260827	7.15459	6	755	0.0153453	1	10
GO Cellular Component	inner acrosomal membrane	0.000275952	0.0290899	24.3321	3	111	0.00767263	1	3
GO Cellular Component	fascia adherens	0.000396004	0.0385343	6.43828	6	839	0.0153453	1	12
Human Phenotype	Elevated long chain fatty acids	1.50394e-08	9.24323e-05	67.1856	5	67	0.0127877	1	5
Human Phenotype	Cranial asymmetry	1.25629e-07	0.000386059	44.1317	5	102	0.0127877	1	4
Human Phenotype	Abnormality of long-chain fatty-acid metabolism	4.1351e-06	0.00847145	21.7461	5	207	0.0127877	1	10
Human Phenotype	Central hypotonia	1.6282e-05	0.0250173	16.3688	5	275	0.0127877	1	7
Human Phenotype	Brushfield spots	3.45244e-05	0.0424374	13.9796	5	322	0.0127877	1	15
Human Phenotype	Skeletal dysplasia	3.54884e-05	0.0363519	3.34136	16	4311	0.0409207	8	112
Human Phenotype	Abnormality of fatty-acid metabolism	5.05118e-05	0.0443494	12.8981	5	349	0.0127877	1	18
Human Phenotype	Cholelithiasis	6.15336e-05	0.0472732	9.10914	6	593	0.0153453	2	23
Disease Ontology	occupational dermatitis	2.81368e-05	0.0628857	23.6917	4	152	0.0102302	1	2
Disease Ontology	drug-induced hepatitis	3.52172e-05	0.0393553	22.3674	4	161	0.0102302	1	2
PANTHER Pathway	Cadherin signaling pathway	0.000326398	0.0496125	2.48193	19	6892	0.0485934	8	151
MSigDB Perturbation	Genes up-regulated in quiescent (G0) vs dividing (M) CD34+ [GeneID=8842] cells isolated from peripheral blood of CML (chronic myeloid leukemia) patients.	8.05872e-07	0.00135548	7.91809	10	1137	0.0255754	3	23
MSigDB Perturbation	Genes down-regulated in dividing CD34+ [GeneID=8842] cells isolated from peripheral blood of CML (chronic myeloid leukemia) patients compared to the dividing cells from normal donors.	1.98675e-06	0.00222781	12.4546	7	506	0.0179028	1	9
MSigDB Perturbation	Genes with low-CpG-density promoters (LCP) bearing histone H3 trimethylation mark at K4 (H3K4me3) in neural progenitor cells (NPC).	3.03193e-06	0.00254985	2.11402	44	18738	0.112532	25	421
MSigDB Perturbation	Genes down-regulated in mouse stroma of pancreatic adenocarcinoma zenografts after treatment with HhAntag, a hedgehog (Hh) pathway inhibitor.	3.89434e-06	0.00262012	2.37856	34	12869	0.0869565	17	250
MSigDB Perturbation	Genes changed in the B cell chronic lymphocytic leukemia (B-CLL) with mutations in the variable immunoglobulin veriable heavy chain (VH) genes.	8.03194e-06	0.00450324	6.09125	10	1478	0.0255754	2	18
MSigDB Perturbation	Genes up-regulated in brain endothelial cells from patients with Alzheimer disease.	1.33543e-05	0.00641767	9.2813	7	679	0.0179028	1	13
MSigDB Perturbation	EMT (epithelial-mesenchymal transition) genes down-regulated genes in melanoma tumous that developed metastatic disease compared to primary melanoma that did not.	1.41259e-05	0.00593996	9.20001	7	685	0.0179028	1	5
MSigDB Perturbation	Genes distinguishing daunorubicin [PubChem=30323] resistant and sensitive B-lineage ALL; here - genes up-regulated in the drug resistant samples.	1.41259e-05	0.00593996	9.20001	7	685	0.0179028	1	10
MSigDB Perturbation	Genes down-regulated in liver tissue upon knockout of H2AFY [GeneID=9555].	1.6144e-05	0.00543084	6.36495	9	1273	0.0230179	5	37
MSigDB Perturbation	Genes down-regulated in colorectal adenoma compared to normal mucosa samples.	7.71499e-05	0.0235938	2.13681	31	13061	0.0792839	20	269
MSigDB Perturbation	Genes up-regulated in HEP3B cells (liver cancer) overexpressing ATF5 [GeneID=22809] off a plasmid vector.	7.98653e-05	0.0223889	8.68444	6	622	0.0153453	5	13
MSigDB Perturbation	Genes down-regulated in the RCC4 cells (renal cell carcinoma, RCC) expressing VHL [GeneID=7428] mutants Type 1 and 2B (associated with RCC) but not those of Type 2A and 2C (not associated with RCC).	8.34241e-05	0.0215876	8.61518	6	627	0.0153453	2	15
MSigDB Perturbation	Genes with promoters bound by FOXP3 [GeneID=50943] and which are up-regulated only in mature (peripheral blood) regulatory CD4+ [GeneID=920] T lymphocytes.	8.36371e-05	0.0200968	5.86506	8	1228	0.0204604	3	12
MSigDB Perturbation	Genes bound by ESR1 [GeneID=2099] and down-regulated by estradiol [PubChemID=5757] in MCF-7 cells (breast cancer) expressing constitutevly active form of AKT1 [GeneID=207].	8.8371e-05	0.0198187	2.85202	18	5682	0.0460358	7	80
MSigDB Perturbation	Genes down-regulated in quiescent (G0) CD34+ [GeneID=8842] cells isolated from peripheral blood of CML (chronic myeloid leukemia) patients compared to the quiescent cells from normal donors.	0.000116965	0.0231453	4.0421	11	2450	0.028133	3	47
MSigDB Perturbation	Genes up-regulated in quiescent vs dividing CD34+ [GeneID=8842] cells isolated from peripheral blood of normal donors.	0.000126447	0.0236315	3.71635	12	2907	0.0306905	5	64
MSigDB Perturbation	Genes down-regulated in germinal center T helper cells compared to other CD4+ [GeneID=920] T lymphocyte types.	0.000133313	0.0236033	4.34501	10	2072	0.0255754	5	22
MSigDB Perturbation	Genes down-regulated in T cell acute lymphocytic leukemia (T-ALL) patients refractory to chemotherapy treatment.	0.000145387	0.0244541	5.40713	8	1332	0.0204604	2	28
MSigDB Perturbation	Genes up-regulated by hypoxia in TRAMP-C cells (prostatic cancer).	0.000159653	0.0255749	2.62999	19	6504	0.0485934	9	137
MSigDB Perturbation	Genes exclusively up-regulated in fibroblasts expressing the XP/CS mutant form of ERCC3 [GeneID=2071] after high dose UVC irradiation.	0.000195468	0.0298889	6.03063	7	1045	0.0179028	1	28
MSigDB Immunologic Signatures	Genes down-regulated in comparison of CTRLrv versus FOXP3rv (see Fig. 1 for details).	4.06182e-07	0.000775808	3.06838	27	7922	0.0690537	14	183
MSigDB Immunologic Signatures	Genes down-regulated in comparison of control thymocytes versus thymocytes treated with dexamethasone [PubChem=5743].	1.65387e-05	0.0157945	2.50311	27	9711	0.0690537	14	197
MSigDB Immunologic Signatures	Genes up-regulated in comparison of untreated CD4 [GeneID=920] T cells at 0 h versus the cells treated with IL4 [GeneID=3565] and anti-IL12 at 6 h.	2.05007e-05	0.0130521	2.42315	28	10403	0.0716113	13	176
MSigDB Immunologic Signatures	Genes down-regulated in comparison of naive CD4 [GeneID=920] T cells versus unstimulated NK cells.	4.20877e-05	0.0200969	2.58994	23	7995	0.0588235	16	197
MSigDB Immunologic Signatures	Genes up-regulated in comparison of B cells from influenza vaccinee at day 7 versus monocytes from influenza vaccinee at day 7.	4.45938e-05	0.0170348	2.5177	24	8582	0.0613811	14	177

### Sheet: Age hypoacetylated peaks
Enriched ontological annotations for peaks that show hypoacetylation with age in microglia population
Ontology	Term Name	Hyper Raw P-Value	Hyper FDR Q-Val	Hyper Fold Enrichment	Hyper Foreground Region Hits	Hyper Total Regions	Hyper Region Set Coverage	Hyper Foreground Gene Hits	Total Genes Annotated
GO Molecular Function	copper-dependent protein binding	5.21777e-06	0.0192432	92.2463	3	216	0.0566038	1	3
GO Molecular Function	Fc-gamma receptor I complex binding	1.47629e-05	0.0272228	359.013	2	37	0.0377359	1	2
GO Molecular Function	phosphoprotein binding	1.94992e-05	0.0239711	15.3673	5	2161	0.0943396	2	46
GO Molecular Function	immunoglobulin receptor binding	2.19279e-05	0.0202175	295.188	2	45	0.0377359	1	3
GO Molecular Function	calcium channel activity	6.10069e-05	0.0449987	7.00289	7	6639	0.132076	6	100
GO Molecular Function	voltage-gated calcium channel activity	8.91446e-05	0.0547942	11.1326	5	2983	0.0943396	4	35
GO Molecular Function	FK506 binding	0.00010413	0.0548618	33.6574	3	592	0.0566038	1	15
GO Molecular Function	tau protein binding	0.00010569	0.0487233	33.4877	3	595	0.0566038	1	8
GO Biological Process	smooth muscle contraction involved in micturition	1.81478e-08	0.000189463	64.2334	5	517	0.0943396	2	3
GO Biological Process	urinary bladder smooth muscle contraction	4.11832e-08	0.000214976	54.4405	5	610	0.0943396	2	6
GO Biological Process	micturition	4.42776e-08	0.000154086	53.6489	5	619	0.0943396	2	7
GO Biological Process	urinary tract smooth muscle contraction	2.62218e-07	0.000684388	37.3972	5	888	0.0943396	2	7
GO Biological Process	steroid hormone receptor complex assembly	3.78318e-06	0.00789927	102.707	3	194	0.0566038	1	1
GO Biological Process	calcium-mediated signaling using extracellular calcium source	4.39756e-06	0.00765175	97.6726	3	204	0.0566038	1	2
GO Biological Process	excretion	1.01274e-05	0.0151043	17.6267	5	1884	0.0943396	2	51
GO Biological Process	copper ion transport	3.27035e-05	0.0426781	49.813	3	400	0.0566038	1	15
GO Biological Process	growth hormone secretion	3.49334e-05	0.0405227	48.7169	3	409	0.0566038	1	8
GO Cellular Component	caveolar macromolecular signaling complex	3.28135e-06	0.00415091	107.704	3	185	0.0566038	1	1
GO Cellular Component	Z disc	3.15747e-05	0.019971	7.77721	7	5978	0.132076	6	98
GO Cellular Component	voltage-gated calcium channel complex	3.94234e-05	0.0166235	13.2464	5	2507	0.0943396	4	36
GO Cellular Component	I band	4.90772e-05	0.0155207	7.2508	7	6412	0.132076	6	113
Human Phenotype	J wave	3.28135e-06	0.0201672	107.704	3	185	0.0566038	1	1
Disease Ontology	recurrent major depression	4.79607e-06	0.0107192	94.8819	3	210	0.0566038	1	3
MSigDB Pathway	Hypertrophic cardiomyopathy (HCM)	4.47396e-05	0.0590563	9.33265	6	4270	0.113208	5	83
MSigDB Pathway	Vascular smooth muscle contraction	5.19251e-05	0.0342706	7.1858	7	6470	0.132076	4	114
MSigDB Pathway	Arrhythmogenic right ventricular cardiomyopathy (ARVC)	6.0663e-05	0.0266917	8.83014	6	4513	0.113208	5	73
MSigDB Pathway	Dilated cardiomyopathy	0.000124596	0.0411166	7.73794	6	5150	0.113208	5	90
MSigDB Pathway	Cardiac muscle contraction	0.000166773	0.044028	9.7272	5	3414	0.0943396	4	76
