## Supplementary material for "Cell type-specific histone acetylation profiling of Alzheimer’s Disease subjects and integration with genetics": Table 1

### Sheet: top_gwas_hits_closest_peaks
Cell type specificity of peaks closest to sentinel SNPs at previously identified genome-wide significant loci from two different GWAS
Gene locus	CHR	Lead SNP	BP	P-value (Overall)	GWAS study	Closest Peak Distance	Peak Start	Peak End	log2FC(Neuron vs other two)	log2FC(Microglia vs other two)	log2FC(OEG vs other two)
APOE	chr19	rs41289512	45351516	5.79e-276	Jansen	0	45347500	45352552	-0.599052	0.702467	-0.103403
BIN1	chr2	rs6733839	127892810	2.1e-44	Kunkle	0	127824833	127857093	-0.744463	0.211415	0.533065
BIN1	chr2	rs4663105	127891427	3.38e-44	Jansen	0	127824833	127857093	-0.744463	0.211415	0.533065
PICALM	chr11	rs3851179	85868640	6e-25	Kunkle	0	85865576	85869702	-2.00377	1.17536	0.828426
CR1	chr1	rs4844610	207802552	3.6e-24	Kunkle	0	207800766	207803241	-1.49654	0.41164	1.08491
CLU/PTK2B	chr8	rs9331896	27467686	4.6e-24	Kunkle	0	27464855	27473351	-0.146423	-0.342093	0.488531
CLU/PTK2B	chr8	rs4236673	27464929	2.61e-19	Jansen	0	27464855	27473351	-0.146423	-0.342093	0.488531
PICALM	chr11	rs867611	85776544	2.19e-18	Jansen	0	85773701	85782052	-0.878319	0.592969	0.285364
TREM2	chr6	rs75932628	41129252	2.7e-15	Kunkle	0	41123195	41131918	-1.35556	2.01156	-0.655986
CLU/PTK2B	chr8	rs73223431	27219987	6.3e-14	Kunkle	0	27216401	27226944	0.80402	0.33469	-1.1387
SPI1	chr11	rs3740688	47380340	5.4e-13	Kunkle	0	47379638	47380774	0.036872	0.607043	-0.643907
SORL1	chr11	rs11218343	121435587	2.9e-12	Kunkle	0	121434568	121439029	-0.360133	0.844155	-0.484011
SORL1	chr11	rs11218343	121435587	1.09e-11	Jansen	0	121434568	121439029	-0.360133	0.844155	-0.484011
HLA-DRB1	chr6	rs9271058	32575406	1.4e-11	Kunkle	0	32575148	32577842	-1.38697	2.09303	-0.706058
EPHA1	chr7	rs7810606	143108158	3.59e-11	Jansen	0	143106905	143108283	-0.303852	0.835592	-0.531733
ABCA7	chr19	rs111278892	1039323	7.93e-11	Jansen	0	1038908	1043234	-0.296373	0.332548	-0.0361629
HLA-DRB1	chr6	rs6931277	32583357	8.41e-11	Jansen	0	32582269	32584446	-1.30179	1.99209	-0.69029
ADAMTS4	chr1	rs4575098	161155392	2.05e-10	Jansen	0	161148711	161156367	-0.549341	0.511794	0.037559
CASS4	chr20	rs6014724	54998544	6.56e-10	Jansen	0	54994953	54999360	-0.825143	1.58638	-0.761228
NYAP1	chr7	rs12539172	100091795	9.3e-10	Kunkle	0	100085037	100088295	0.0161795	-0.325104	0.308936
ADAM10	chr15	rs442495	59022615	1.31e-09	Jansen	0	59020947	59024537	-0.854287	0.363817	0.490481
ECHDC3	chr10	rs7920721	11720308	2.3e-09	Kunkle	0	11714504	11720725	-0.443368	1.53538	-1.092
INPP5D	chr2	rs10933431	233981912	3.4e-09	Kunkle	0	233976966	233984034	-0.75158	1.61076	-0.859167
CD33	chr19	rs3865444	51727962	6.34e-09	Jansen	0	51727712	51728032	0.0966648	1.05064	-1.1473
ACE	chr17	rs138190086	61538148	7.5e-09	Kunkle	0	61538112	61538580	-0.0907572	0.725122	-0.63436
ECHDC3	chr10	rs11257238	11717397	1.26e-08	Jansen	0	11714504	11720725	-0.443368	1.53538	-1.092
ALPK2	chr18	rs76726049	56189459	3.3e-08	Jansen	0	56193436	56194075	-0.772161	1.37253	-0.600362
APH1B	chr15	rs117618017	63569902	3.35e-08	Jansen	0	63567370	63571899	-0.182294	0.0636589	0.118647
CASS4	chr20	rs6024870	54997568	3.5e-08	Kunkle	0	54994953	54999360	-0.825143	1.58638	-0.761228
KAT8	chr16	rs59735493	31133100	3.98e-08	Jansen	0	31132717	31133297	0.769924	-0.192635	-0.577284
BZRAP-AS1	chr17	rs2632516	56409089	9.66e-07	Jansen	0	56409045	56411269	-0.534067	1.68568	-1.1516
INPP5D	chr2	rs10933431	233981912	89200000000	Jansen	0	233976966	233984034	-0.75158	1.61076	-0.859167
ZCWPW1	chr7	rs1859788	99971834	2.22e-15	Jansen	74	99971908	99972977	-0.587917	1.52017	-0.932247
MS4A2	chr11	rs7933202	59936926	1.9e-19	Kunkle	-121	59936521	59936805	0.349563	0.908768	-1.25833
SLC24A4	chr14	rs12590654	92938855	1.65e-10	Jansen	222	92939077	92940753	0.0762996	1.16687	-1.24316
APOE	chr19	rs429358	45411941		Kunkle	276	45412217	45412618	-0.685919	0.704397	-0.0184727
FERMT2	chr14	rs17125924	53391680	1.4e-09	Kunkle	-434	53390146	53391246	-0.835642	0.288763	0.546887
SCIMP	chr17	rs113260531	5138980	9.16e-10	Jansen	-482	5135305	5138498	-0.827898	1.691	-0.863093
ABI3	chr17	rs28394864	47450775	1.87e-08	Jansen	-516	47449704	47450259	-1.41601	0.750717	0.665302
SLC24A4	chr14	rs12881735	92932828	7.4e-09	Kunkle	886	92933714	92934206	-0.230513	1.37188	-1.14136
EPHA1	chr7	rs10808026	143099133	1.3e-10	Kunkle	3136	143102269	143103054	-0.214105	0.15037	0.0637409
HESX1	chr3	rs184384746	57226150	124000000	Jansen	4299	57230449	57230985	0.80334	0.102926	-0.906262
ABCA7	chr19	rs3752246	1056492	3.1e-16	Kunkle	7116	1063608	1065445	-0.661453	1.24827	-0.58681
CR1	chr1	rs2093760	207786828	1.1e-18	Jansen	-1966	207784517	207784862	-1.41564	0.445194	0.970452
CD2AP	chr6	rs9473117	47431284	1.2e-10	Kunkle	-1984	47428686	47429300	-1.49394	1.86894	-0.374994
MS4A6A	chr11	rs2081545	59958380	1.55e-15	Jansen	-2258	59955591	59956122	-1.74596	2.24225	-0.496291
CD2AP	chr6	rs9381563	47432637	2.52e-10	Jansen	-3337	47428686	47429300	-1.49394	1.86894	-0.374994
CNTNAP2	chr7	rs114360492	145950029	2.1e-09	Jansen	-17047	145931797	145932982	1.39771	-0.880179	-0.517522
HS3ST1	chr4	rs7657553	11723235	0.051	Jansen	-18278	11704552	11704957	0.998279	-0.566853	-0.431423
TREM2	chr6	rs187370608	40942196	1.45e-16	Jansen	21690	40963886	40965725	0.626191	-0.35281	-0.273372
CLNK	chr4	rs6448453	11026028	1.93e-09	Jansen	-39655	10984912	10986373	-0.796725	1.35133	-0.554603
